# Stop codon readthrough of a POU transcription factor regulates steroidogenesis and developmental transitions

**DOI:** 10.1101/2020.05.30.125401

**Authors:** Yunpo Zhao, Bo Gustav Lindberg, Shiva Seyedoleslami Esfahani, Xiongzhuo Tang, Stefano Piazza, Ylva Engström

**Affiliations:** Department of Molecular Biosciences, The Wenner-Gren Institute, Stockholm University, SE-106 91 Stockholm, Sweden

## Abstract

Translational stop codon readthrough generates C-terminally extended protein isoforms. While evidence mounts of readthrough as a global phenomenon, proofs of its functional consequences are scarce. We show that readthrough of the mRNA for the *Drosophila* POU/Oct transcription factor Drifter occurs at a high rate and in a spatiotemporal manner *in vivo*, reaching above 50% in the prothoracic gland. Phylogenetic analyses suggested that readthrough of *drifter* is conserved among Dipterans, with C-terminal extensions harboring intrinsically disordered regions, and amino acids streches implied in transcriptional activation. The C-terminally extended Drifter isoform is required for maintaining normal levels of the growth hormone ecdysone through regulation of its biosynthetic genes, acting in synergy with the transcription factor Molting defective. A 14-bp deletion that abolished readthrough, caused prolonged larval development and delayed metamorphosis. This study provides a striking example of alternative genetic decoding that feeds into the progression from one life cycle stage to another.
