## Supplementary material for "Stop codon readthrough of a POU transcription factor regulates steroidogenesis and developmental transitions": RNA seq data analyses linked to Figure 4

### Sheet: Ecdysteroid biosynthesis
				Body					BRGC
Flybase ID	entrez	name	symbol	logFC	logCPM	F	PValue	FDR	logFC	logCPM	F	PValue	FDR
FBgn0003312	44858	shadow	sad	-0.169312	2.56626	0.196711	0.72884	0.986802	-0.991305	6.53615	27.5169	6.03825e-07	1.48755e-05
FBgn0086917	5740359	spookier	spok	-1.35828	2.19704	0.79833	0.362351	0.985681	-0.747966	7.21238	23.6606	5.10141e-06	0.000100898
FBgn0010328	47249	without children	woc	-0.0472763	6.53592	0.235427	0.824091	0.989666	-0.500287	8.49714	28.2647	1.04314e-05	0.000188676
FBgn0000449	45282	disembodied	dib	-2.14615	-1.10765	4.81401	0.0413258	0.424256	-1.01862	3.236	17.9002	0.000206739	0.00246239
FBgn0259697	5740633	neverland	nvd	-0.346069	0.637089	0.237969	0.654177	0.985681	-0.638311	4.5832	15.449	0.000429853	0.00458651
FBgn0262975	42743	cap-n-collar	cnc	0.349389	8.95522	7.27512	0.1311	0.757472	0.292302	7.86514	9.50123	0.00869732	0.0495223
FBgn0037618	41039	ouija board	ouib	0.122318	0.214293	0.0404594	0.862614	0.993043	0.512853	2.69406	8.4963	0.0255737	0.107916
FBgn0000567	39962	Ecdysone-induced protein 74EF	Eip74EF	0.110706	7.61826	0.10265	0.778697	0.98791	0.312377	7.47737	4.62059	0.0451428	0.158875
FBgn0004959	32857	phantom	phm	-1.294	1.22141	1.96259	0.176626	0.846253	-0.452256	6.16338	4.37041	0.0454509	0.159381
FBgn0260642	40835	Antennapedia	Antp	0.0751583	5.0439	0.255972	0.786277	0.988124	0.303374	6.18404	4.21977	0.060295	0.192623
FBgn0003964	31165	ultraspiracle	usp	0.311168	5.20943	7.73691	0.2195	0.902106	-0.20432	5.63602	4.94736	0.0762326	0.224794
FBgn0010383	32858	Cytochrome P450-18a1	Cyp18a1	-0.796533	3.07421	4.05097	0.10476	0.690094	0.78556	1.14975	3.7347	0.0889964	0.247695
FBgn0262112	43512	shroud	sro	0.333316	4.9016	6.21346	0.21794	0.901336	-0.434609	3.74964	3.50963	0.0909066	0.250878
FBgn0263490	2768685	molting defective	mld	0.0915966	5.53205	0.401854	0.724132	0.990976	-0.100136	7.50639	2.35328	0.249074	0.465526
FBgn0264562	31162	Hormone receptor 4	Hr4	-0.512339	6.10421	0.222321	0.626573	0.985681	-0.527179	6.35929	0.914619	0.331665	0.549818
FBgn0000543	38291	ecdysoneless	ecd	0.180304	4.73425	1.96918	0.504978	0.990976	-0.166042	5.67122	1.13559	0.334061	0.552098
FBgn0003388	39592	shade	shd	0.0533321	7.55897	0.0344685	0.877244	0.993507	-0.426021	1.86299	0.878359	0.39408	0.606099
FBgn0038197	41709	forkhead box, sub-group O	foxo	0.128919	6.37308	0.664554	0.606333	0.985681	0.102019	5.46552	0.785188	0.45425	0.661129
FBgn0000448	36073	Hormone receptor 3	Hr3	-1.14946	4.29041	1.40778	0.236123	0.924372	-0.150081	4.81443	0.0381397	0.835341	0.916456
FBgn0038475	42062	Keap1	Keap1	0.0613523	4.66669	0.0908306	0.84781	0.993531	0.0167709	4.80694	0.0341725	0.89113	0.946423
FBgn0029870	31581	Mitochondrial assembly regulatory factor	Marf	0.517687	7.08514	6.15536	0.06485	0.573742	0.0117557	6.73168	0.0200168	0.909468	0.955522
FBgn0030597	32423	Ecdysone oxidase	Eo	2.56092	5.0116	44.4679	2.89021e-08	4.75053e-06
FBgn0029975	31703	spidey	spidey	0.0845265	5.26298	0.127359	0.800104	0.989015	-0.276847	6.14758	7.19788	0.0230099	0.10024
FBgn0086680	38752	ventral veins lacking	vvl	0.56291	6.00835	22.581	0.0156974	0.238011	0.682403	6.40263	63.5477	1.24277e-10	5.47211e-09

### Sheet: Response to ecdysone
				Body					BRGC
Flybase ID	entrez	name	symbol	logFC	logCPM	F	PValue	FDR	logFC	logCPM	F	PValue	FDR
FBgn0003375	42114	Salivary gland secretion 5	Sgs5	-13.665	9.48582	17.6306	3.76325e-06	0.000356625
FBgn0003373	39288	Salivary gland secretion 3	Sgs3	-14.013	7.22018	17.8939	2.26208e-05	0.00166378
FBgn0003374	NA	Salivary gland secretion 4	Sgs4	-13.9929	7.96086	16.5187	2.47278e-05	0.0017575	-2.55639	-0.506755	5.94461	0.0219514	0.097215
FBgn0001258	45880	Ecdysone-inducible gene L3	ImpL3	2.60615	6.84259	18.8825	2.80633e-05	0.00192881	3.43278	6.64742	649.643	3.70628e-122	4.50823e-119
FBgn0004592	39706	Ecdysone-induced gene 71Ee	Eig71Ee	-13.9194	8.79391	14.8503	0.000149408	0.00795296	-2.01079	-1.69352	3.53221	0.0770913	0.226422
FBgn0001257	38513	Ecdysone-inducible gene L2	ImpL2	0.856472	7.71423	13.0268	0.00495329	0.107571	1.20241	8.08898	80.3723	3.12362e-16	2.62034e-14
FBgn0011706	40015	reaper	rpr	-1.16684	3.14928	8.60384	0.0185335	0.264558	-0.0898466	3.91764	0.395035	0.603616	0.773274
FBgn0263231	45826	belle	bel	-0.122165	8.63005	2.56618	0.220217	0.432719	-0.122165	8.63005	2.56618	0.220217	0.432719
FBgn0040372	30971	G9a	G9a	0.416045	5.97575	10.1733	0.0836842	0.62125	0.0502068	7.41698	0.282003	0.649777	0.805525
FBgn0035542	38543	Diabetes and obesity regulated	DOR	0.438951	7.63789	6.39587	0.0880313	0.636523	-0.115931	5.71592	1.20382	0.357233	0.573576
FBgn0001078	40045	ftz transcription factor 1	ftz-f1	0.921393	2.99163	3.5729	0.106013	0.694627	0.987867	4.39096	8.84405	0.00385727	0.0263219
FBgn0001256	39499	Ecdysone-inducible gene L1	ImpL1	-1.68623	1.30744	2.58035	0.115217	0.719548	1.62917	2.52204	5.31167	0.0276596	0.113712
FBgn0005640	38433	Ecdysone-induced protein 63E	Eip63E	0.0652702	7.02506	0.447796	0.566148	0.749651	0.0652702	7.02506	0.447796	0.566148	0.749651
FBgn0001189	31120	halfway	hfw	0.463999	6.21021	3.43383	0.147973	0.792965	-0.105301	6.1903	1.63854	0.312134	0.53006
FBgn0000546	35540	Ecdysone receptor	EcR	0.343504	7.59022	5.28439	0.153845	0.803879	0.356739	7.62571	6.82374	0.0158696	0.0771328
FBgn0250850	37335	rigor mortis	rig	0.388307	5.31541	6.02199	0.159603	0.814222	-0.124281	7.27021	3.21457	0.165667	0.364456
FBgn0003964	31165	ultraspiracle	usp	0.311168	5.20943	7.73691	0.2195	0.902106	-0.20432	5.63602	4.94736	0.0762326	0.224794
FBgn0266450	33861	Kruppel homolog 1	Kr-h1	0.390077	4.75483	2.90583	0.244762	0.933176	0.0912375	6.24098	0.586532	0.502418	0.701867
FBgn0000541	44811	Enhancer of bithorax	E(bx)	0.248952	7.62529	4.91113	0.254241	0.947363	0.0939689	9.52475	0.558886	0.510186	0.708321
FBgn0260749	34377	Utx histone demethylase	Utx	0.311994	6.60286	2.40775	0.26164	0.951657	0.0416193	7.49698	0.391709	0.632991	0.793972
FBgn0030486	32301	SET domain containing 2	Set2	0.325303	5.41758	2.92447	0.268342	0.955891	-0.0781563	6.89674	1.00138	0.42352	0.63293
FBgn0004865	40345	Ecdysone-induced protein 78C	Eip78C	-1.12964	7.37838	1.14995	0.268177	0.955891	0.284051	5.72516	0.595146	0.450164	0.657443
FBgn0001255	48239	Ecdysone-inducible gene E3	ImpE3	-0.730248	4.97413	1.3646	0.269931	0.956907	-0.726581	6.44733	6.52038	0.0120461	0.0631916
FBgn0011785	42898	BRWD3	BRWD3	0.252186	6.10296	4.01125	0.282921	0.971874	-0.261802	7.74183	8.44159	0.0142725	0.0715537
FBgn0261793	31773	TATA box binding protein-related factor 2	Trf2	0.271281	7.08099	2.35317	0.293549	0.976328	0.0258933	8.16779	0.0487898	0.845761	0.92145
FBgn0002121	33156	lethal (2) giant larvae	l(2)gl	0.373181	8.15904	1.53581	0.29588	0.976559	0.282935	8.66794	5.59305	0.0377118	0.14074
FBgn0003997	40009	head involution defective	hid	0.282405	4.73702	0.590395	0.525356	0.985681	0.817857	6.11755	20.3134	2.20547e-05	0.000366235
FBgn0004861	31181	polyhomeotic proximal	ph-p	0.173025	4.8896	0.847088	0.569615	0.985681	-0.334537	7.49804	23.84	0.000162539	0.00202778
FBgn0000139	42936	absent, small, or homeotic discs 2	ash2	-0.251934	4.76849	1.277	0.446748	0.985681	-0.320946	6.13704	14.2869	0.00260678	0.0197867
FBgn0263667	37795	Lost PHDs of trr	Lpt	0.114774	4.63562	0.669175	0.682245	0.985681	-0.250112	6.00114	15.2819	0.00614714	0.0373861
FBgn0011604	36390	Imitation SWI	Iswi	-0.125805	6.82561	0.681757	0.602823	0.985681	-0.283073	8.85136	10.0906	0.0102565	0.0563239
FBgn0001324	44830	kohtalo	kto	0.229515	5.65679	2.23179	0.382413	0.985681	-0.255251	7.3216	9.74187	0.0103341	0.056686
FBgn0035851	38914	Mediator complex subunit 24	MED24	0.12373	4.97261	0.573243	0.666474	0.985681	-0.166343	6.15391	8.79573	0.0496947	0.168907
FBgn0024509	44437	Secretory 13	Sec13	0.103306	5.60304	0.29298	0.721682	0.985681	-0.363112	6.17306	2.40047	0.136634	0.324605
FBgn0013263	2768981	Trithorax-like	Trl	0.20876	4.44102	0.801896	0.544763	0.985681	0.308915	4.84523	2.53754	0.140414	0.330305
FBgn0263049	NA	let-7-Complex	let-7-C	-0.331472	0.350901	0.227154	0.667593	0.985681	0.514962	1.07059	2.03332	0.225141	0.439229
FBgn0034085	36790	Protein tyrosine phosphatase 52F	Ptp52F	0.313856	7.29034	1.54162	0.320372	0.985681	0.264243	2.34521	1.11719	0.389826	0.602892
FBgn0016687	37922	Nucleosome remodeling factor - 38kD	Nurf-38	-0.134118	7.27588	0.441217	0.627943	0.985681	-0.0966599	8.08881	0.766428	0.443766	0.651816
FBgn0264490	44936	Ecdysone-induced protein 93F	Eip93F	-0.75564	4.47782	0.555585	0.453505	0.985681	0.151395	6.27571	0.435256	0.529042	0.723354
FBgn0039120	42816	Nucleoporin 98-96kD	Nup98-96	0.174623	6.88142	1.2743	0.471505	0.985681	-0.047678	8.21492	0.426624	0.616783	0.782812
FBgn0035617	38630	lethal (3) persistent salivary gland 2	l(3)psg2	0.220154	5.66888	2.86867	0.374386	0.985681	-0.0295131	7.27512	0.207704	0.732631	0.856532
FBgn0267698	44039	p21-activated kinase	Pak	0.12355	6.57444	0.338226	0.666761	0.985681	-0.0193943	7.07445	0.0786936	0.830073	0.914255
FBgn0000568	39999	Ecdysone-induced protein 75B	Eip75B	0.324704	7.2511	0.633536	0.467987	0.985681	0.00222745	8.24087	0.000124077	0.992831	0.999339
FBgn0283451/FBgn0000210	NA	broad	br	0.24448	9.56263	0.389967	0.572384	0.985681
FBgn0034262	37010	swi2	swi2	0.333704	3.75835	0.686616	0.495367	0.985681
FBgn0259785	40351	putzig	pzg	-0.0743901	6.74835	0.391444	0.737147	0.987036	-0.409264	8.92486	25.6339	8.09094e-05	0.00111837
FBgn0040075	40092	reptin	rept	-0.120584	5.49533	0.197946	0.732647	0.987036	-0.307022	6.72384	9.94245	0.00726811	0.0429423
FBgn0030802	32679	Density regulated protein	DENR	0.082194	4.70909	0.463342	0.760027	0.987036	-0.264263	5.41748	3.38952	0.101063	0.268702
FBgn0003567	41740	suppressor of Hairy wing	su(Hw)	0.087702	6.13314	0.296651	0.732641	0.987036
FBgn0000567	39962	Ecdysone-induced protein 74EF	Eip74EF	0.110706	7.61826	0.10265	0.778697	0.98791	0.312377	7.47737	4.62059	0.0451428	0.158875
FBgn0005640	38433	Ecdysone-induced protein 63E	Eip63E	0.0709546	6.1106	0.163733	0.790308	0.98831	0.0652702	7.02506	0.447796	0.566148	0.749651
FBgn0023518	31149	trithorax-related	trr	0.0724993	5.03743	0.212165	0.797746	0.989015	-0.224687	6.69155	5.39234	0.0483644	0.165865
FBgn0035625	38638	Blimp-1	Blimp-1	-0.164196	4.93294	0.0640694	0.810078	0.989015	-0.371477	6.404	0.61411	0.428063	0.636168
FBgn0038922	42586	Isocitrate dehydrogenase 3b	Idh3b	0.0747385	6.39154	0.0930597	0.812033	0.989015	0.0387061	6.65471	0.275008	0.685041	0.829534
FBgn0283451/FBgn0029584	NA	broad	br	0.104105	3.71258	0.0490713	0.850426	0.992812	0.00322401	10.4769	0.000374458	0.985944	0.995355
FBgn0001253	45879	Ecdysone-inducible gene E1	ImpE1	-0.134583	5.96477	0.0368684	0.850639	0.992875	-0.134307	8.874	0.122248	0.727364	0.853358
FBgn0035769	38817	CTCF	CTCF	0.0478458	4.58805	0.0862504	0.871968	0.993373	-0.201806	6.20835	4.86649	0.0704247	0.212959
FBgn0000565	39675	Ecdysone-induced protein 28/29kD	Eip71CD	-0.0403529	7.23297	0.0134038	0.919068	0.996317	0.217349	6.10533	7.68784	0.0322868	0.126572
FBgn0000659	43383	fork head	fkh	0.018049	5.32732	0.00798311	0.953499	1	-0.33414	4.9475	16.3383	0.00285771	0.0212071
FBgn0035538	38539	Dopamine/Ecdysteroid receptor	DopEcR	-0.0286537	3.31331	0.00199625	0.970091	1	0.217222	5.67269	0.814224	0.38998	0.602937
FBgn0004554	42117	Ecdysone-dependent gene 91	Edg91	-0.0253111	2.74296	0.00618999	0.95699	1	0.231157	0.967178	0.152971	0.715392	0.846586
FBgn0001254	38432	Ecdysone-inducible gene E2	ImpE2	-0.0278631	8.85764	0.00259753	0.96104	1	-0.00995711	10.5941	0.00121343	0.972796	0.988955
